# Impaired methyl recycling induces substantial shifts in sulfur utilization in Arabidopsis

**DOI:** 10.1101/2025.03.09.642221

**Authors:** Benjamin J.M. Tremblay, Saeer A. Adeel, Maye Saechao, Yihan Dong, Eric Andrianasolo, John M. Steele, Annika Traa, Nilanth Yogadasan, Ishari Waduwara-Jayabahu, Barbara A. Katzenback, Rüdiger Hell, Markus Wirtz, Barbara A. Moffatt

**Affiliations:** Department of Biology, University Of Waterloo, Waterloo, Ontario, Canada N2L 3G1; Institut de Biologie Moléculaire des Plantes, UPR2357 du CNRS, Université de Strasbourg, Strasbourg, 67084, France; Centre for Organismal Studies (COS), Heidelberg University, 69120 Heidelberg, Germany

## Abstract

The tight coordination of sulfur metabolism and growth regulation is predicated upon nutrient availability. Central to this balancing act is the utilization of cysteine (Cys) for the formation of methionine (Met) and S-adenosylmethionine (SAM). Plants that are severely deficient in regenerating Met due to reduced methylthioadenosine (MTA) nucleosidase activity experience numerous developmental abnormalities. Here, we assess the developmental, metabolic, and regulatory effects associated with decreased MTA recycling. We show that MTA over-accumulation predominantly occurs in reproductive tissues and leads to reduced levels of Cys, Met, and SAM, as well as elevated S-adenosylhomocysteine. These disruptions of primary sulfur utilization also lead to the misregulation of energy metabolism and altered cell cycle progression. RNA-seq experiments show a general down-regulation of many developmental and reproductive genes. Targeted metabolite analyses demonstrate clear impacts on the methyl index which are reflected in the results of bisulfite-sequencing experiments including global alterations in CG gene-body methylation levels and decreases of CHG and CHH methylation in transposable elements. Our findings demonstrate the broad impacts of MTA metabolism on plant development, sulfur utilization and the maintenance of the methyl index.
