## Supplementary Dataset 1 for "Impaired methyl recycling induces substantial shifts in sulfur utilization in Arabidopsis"

### Sheet: Sheet1
Supplementary Dataset 1: Seedling and bud metabolite quantification.
Genotype	Treatment	Tissue	Sulphate	Phosphate	Nitrate	NIC	Cys	GSH	SAH	SAM	MTA	Asp	Glu	Asn	Ser	Gln	Gly	His	Arg	Thr	Ala	Pro	Tyr	Val	Met	Ile	Leu	Lys	Phe	Put	Spd
WT	MS	Seedling	3.92299	21.8086	49.5499	203.08	29.46	360.9	2.06519	7.90138	4.02055	950.22	1549.34	2361.84	2372.8	7472.82	261.12	153.52	1201.11	579.62	496.68	428.89	40.69	156.22	15.32	59.25	74.93	92.92	48.31	35.11	154.95
WT	MS	Seedling	1.4189	14.8717	51.2157	347.78	24.06	302.61	2	8.10594	2.7213	544.76	902.65	1380.75	943.52	4609.86	119.27	88.21	614.18	291.5	245	193.26	14.36	84.45	11.69	27.54	38.1	42.97	30.1	15.62	64.94
WT	MS	Seedling	4.98607	19.9926	77.691	322.36	36.79	493.2	1.95367	13.3061	4.78135	1171.65	1806.66	1768.58	1361.82	6387.76	229.04	122.45	819.93	544.57	527.34	644.81	17.81	140.23	17.01	36.2	52.7	46.13	40.52	28.77	105.51
WT	MS	Seedling	4.48954	20.3113	81.5414	374	42.1	456.36	2.09117	12.6323	4.64102	1260.09	1945.61	2161.2	1629.98	6676.63	472.02	139.92	1146.13	554.8	723.42	403.9	24.06	181.87	18.72	48.55	62.9	56.1	50.79	45.91	130.03
WT	MS	Seedling	4.49814	22.1316	75.3152	414	35.85	477.6	2.5712	13.8536	4.3776	1205.67	1897.28	1519.58	1226.65	6220.34	215.55	117.3	868.92	518.67	548.53	398.27	30.85	135.3	15.19	42.04	59.73	49.74	45.32	30.03	119.16
WT	Spd	Seedling	4.76238	21.5317	66.8983	312.5	30.8	415.15	1.96972	11.5821	4.32045	1051.19	1953.75	2263.31	1669.48	7726.66	283.6	153.42	1349.65	547.35	553.74	316.73	66.41	165.19	15.01	55.37	73.46	82.25	52.77	41.94	133.56
WT	Spd	Seedling	3.73799	29.8513	57.3355	200.52	39.39	437.56	1.95467	11.5104	3.53166	658.41	1187	1622.32	1777.77	4755.01	184.13	133.02	1036.41	426.61	331.4	267.99	26.12	129.54	11.81	60.97	83.88	82.68	46.71	26.34	77.56
WT	Spd	Seedling	3.44487	19.1715	52.3743	224.3	23.63	301.36	1.7118	7.8172	3.02972	705.63	1153.98	1024.41	1043.8	3774.33	126.49	94.64	947.15	354.71	391.01	200.13	18.91	117.1	16.65	42.61	55.88	57.5	40.58	27.33	115.31
WT	Spd	Seedling	4.07958	24.1599	68.5739	250.4	35.64	436.33	2.04962	10.8474	3.69811	708.52	1246.48	2063.21	1509.37	6454.58	259.12	136.71	1184.94	416.79	338.75	233.32	33.47	129.6	12.54	49.44	66.15	69.52	38.83	34.88	123.38
WT	Spd	Seedling	4.73162	21.5159	71.8632	327.4	35.67	449.71	2.46073	11.973	4.02053	1023.2	1696.53	2136.84	2175.68	7479.33	524.89	203.62	1201.9	580.04	616.51	313.71	60.16	190.83	19.13	70.72	94.65	90.57	64.19	44.9	108.56
mtn1-1mtn2-5	MS	Seedling	6.87683	26.5348	78.6165	200.3	32.9	437.25	1.69081	10.8732	7.52693	999.7	1729.92	1154.4	1291.04	3974.02	127.27	101.08	1038.28	480.79	490.84	196.03	18.11	131.85	11.7	41.61	50.29	53.27	39.68	25.37	105.93
mtn1-1mtn2-5	MS	Seedling	3.52727	18.1122	58.748	138.55	29.8	337.9	1.41816	9.1516	2.92938	704.95	1223.11	1175.34	1624.9	3213.46	312.36	95.9	681.34	394.86	399.75	176.11	32.88	103.69	10.75	41.89	51.59	51.83	37.68	13.82	67.31
mtn1-1mtn2-5	MS	Seedling	5.60192	18.2526	79.0276	286.52	29.33	388.65	1.4968	11.6536	3.56345	938.58	1625.72	1294.36	1171.03	3970.19	339.52	102.34	533.61	417.44	486.83	197.55	25.31	111.72	14.85	38.56	47.98	46.19	36.89	33.17	109.9
mtn1-1mtn2-5	MS	Seedling	4.19078	29.2702	71.6454	169.26	35.41	412.96	1.69788	9.7727	3.84864	592	950.2	1497.39	1651.13	3935.26	193.04	99.41	810.95	331.93	330.93	123.39	17.6	102.27	14.63	38.85	45.91	50.98	32.51	13.64	71.72
mtn1-1mtn2-5	MS	Seedling	4.42253	25.3681	72.8863	182.26	30.85	393.83	1.45597	9.92497	6.68958	770.17	1276	1541.66	1435.12	4562.48	344.48	102.45	717.16	364.41	416.93	210.67	46.27	118.63	11.25	45.82	60.9	63.71	35.43	23.88	88.11
mtn1-1mtn2-5	Spd	Seedling	6.8761	24.3268	81.3141	166.7	28.36	388.43	1.92828	12.4483	4.77505	1111.69	1747.53	1139.63	905.68	4526.24	181.53	107.26	610.85	449.26	542.74	371.82	26.95	132.59	16.59	46.41	61	50.08	47.78	24.77	81.09
mtn1-1mtn2-5	Spd	Seedling	4.04025	17.0446	71.8409	193.51	31.26	380.91	1.45299	11.6197	9.11597	936.2	1562.07	1091.33	786.27	4327.75	133.72	97.65	449.39	370.28	435.79	239.99	30.82	118.29	11.72	41.06	53.57	43.15	39.15	22.92	104.89
mtn1-1mtn2-5	Spd	Seedling	4.29247	20.0103	59.3454	200.56	33.74	407.39	0.37301	9.07815	5.78994	785.31	1392.01	1432.71	1295.68	4892.99	325.52	136.41	668.29	435.8	440.7	507.44	35.56	140.68	14.75	60.35	72.37	75.05	44.63	25.19	81.36
mtn1-1mtn2-5	Spd	Seedling	5.48456	13.3357	90.5225	228.23	29.05	412.19	0.48713	10.817	6.96054	927.9	1517.1	1148.24	963.47	3868.64	353.22	97.37	591.94	410.15	465.54	187.67	20.58	126.98	14.54	43.41	50.27	46.81	43.7	31.32	82.93
mtn1-1mtn2-5	Spd	Seedling	3.46304	16.1587	75.3986	199.18	38.52	431.03	0.45206	12.855	13.9179	913.1	1594.09	1099.01	909.1	4602.78	572.91	125.23	417.18	469.48	509.08	241.39	29.99	164.87	13.11	73.99	94.8	70.15	58.98	48.95	112.5
mtn1-1mtn2-1 (aaBb parent)	MS	Seedling	5.05525	26.3354	77.5354	34.14	31.85	458.11	0.59572	12.8244	10.0626	1293.66	2528.02	2805.39	2331.9	7469.07	254.49	162	1103.99	795.22	739.86	512.24	46.93	228.86	15.89	102.48	128.09	96.83	70.48	62.21	152.01
mtn1-1mtn2-1 (aaBb parent)	MS	Seedling	5.09138	20.0044	67.611	65.37	32.78	428.53	0.29563	9.10956	6.47824	964.17	1732.64	2498.94	1742.27	6172.64	183.27	152.61	936.91	617.66	439.17	272.6	40.12	216.36	12.67	95.23	116.44	113.13	57.96	48.75	150.96
mtn1-1mtn2-1 (aaBb parent)	MS	Seedling	5.38408	28.2602	72.4505	110.89	32.93	482.16	2.00058	17.0173	9.502	1234.31	2273.25	2764.87	2700.93	6757.25	265.42	168.31	1488.4	739.05	592.91	525.58	41.93	225.97	12.92	94.17	117.95	120.05	66.88	49.26	159.75
mtn1-1mtn2-1 (aaBb parent)	Spd	Seedling	3.79907	17.7336	68.3131	124.56	32.14	423.89	2.31908	15.8803	6.81747	1046.04	2124.04	3230	1899.74	8243.19	287.95	186.13	1298.89	665.19	537.87	411.57	50.26	265.23	15.15	125.91	165.46	148.18	64.48	46.76	174.77
mtn1-1mtn2-1 (aaBb parent)	Spd	Seedling							1.78564	13.2073	8.50674	1028.62	2189.51	2980.47	1681.27	9342.19	496.99	205.21	1417.05	631.04	498.38	497.02	77.89	229.8	13.57	97.75	123.11	130.59	63.47	72.1	214.73
mtn1-1mtn2-1 (aaBb parent)	Spd	Seedling	3.33279	20.0204	65.4086	100.26	32.87	459.57	1.75105	17.5136	8.2455
mtn1-1mtn2-1 (Aabb parent)	MS	Seedling	5.43699	23.7512	70.1133		40.22	517.28	0.35081	13.4874	10.3713	1020.68	2123.26	3677.57	2288.58	8429.61	214.83	163.77	1678.41	695	569.5	301.07	43.89	232.82	12.17	105.04	127.53	116.38	71.46	61.81	154.24
mtn1-1mtn2-1 (Aabb parent)	MS	Seedling	5.37659	33.9105	74.6431	36.51	38.75	491.09	0.52137	12.4582	10.3146	1076.88	2100.26	3648.1	2826.59	8536.74	222.72	162.96	1457.56	801.72	621.71	329.63	41.88	243.64	15.98	102.33	122.48	108.31	69.01	45.73	157.29
mtn1-1mtn2-1 (Aabb parent)	Spd	Seedling	5.32783	12.7235	74.3557	36.12	30.06	462.38	0.44865	9.86944	8.57515	1310.84	2493.45	1761.9	1512.6	6794.66	238.26	138.65	612.92	804.85	632.92	809.28	31.03	173.38	12.6	61.77	78.15	67.21	49.67	61.81	145.43
mtn1-1mtn2-1 (Aabb parent)	Spd	Seedling	5.37631	26.3946	67.7732	222.17	32.5	474.93	0.43402	10.0251	6.21556	1085.57	2007.43	2246.42	1729.47	7006.41	422.84	155.55	894.82	554.78	588.53	360.57	33.3	172.65	17.01	61.24	81.84	102.95	59.1	39.3	143.74
mtn1-1mtn2-1 (Aabb parent)	Spd	Seedling	3.58284	27.6993	68.7621	305.85	36.73	507.65	0.44837	12.6881	6.00283	1411.73	2576.89	1457.38	1703.97	5298.52	138.79	158.78	897.04	803.46	791.77	591.24	54.83	263.24	16.02	118.64	159.35	118.86	107.47	43.83	187.16
G3	MS	Seedling	5.2104	26.592	68.3078		39.54	587.93	0.64333	15.9218	8.72998	1558.17	3043.8	4241.87	3650.23	13422.6	824.17	249.18	1299.19	973.75	797.28	981.3	58.35	288.66	20.29	128.15	161.79	153.67	84.66	70.76	149.26
G3	MS	Seedling	6.08673	24.3124	80.5274	52.91	37.58	614.79	0.61	13.5494	8.64677	1235.91	2330.21	3333.81	2211.41	9271.31	308.41	146.78	1236.61	688.89	596.58	334.95	27.97	178.07	16.35	66.42	80.85	77.37	52.68	64.11	185.67
G3	MS	Seedling	6.02969	32.1013	87.8917		38.14	565.99	0.52771	14.986	8.90726	1398.25	2654.96	3374.1	2716.84	8442.39	234.85	160.21	1443.97	712.26	667.49	375.79	43.68	207.13	17.34	85.6	112.4	96.12	63.33	71.14	190.99
G3	MS	Seedling	6.448	23.6992	67.2872				0.69036	13.0736	10.593	1139.75	2003.4	1969.55	1993.09	5810.99	164.92	121.15	792.63	645.23	585	337.74	29.51	153.13	13.98	60.41	77.63	68.79	48.85	44.46	107.91
G3	Spd	Seedling	5.4385	12.2753	68.9853	65.32	29.77	499.42	0.58203	12.1997	9.94806	1410.98	2647.55	2145.5	1659.85	8443.65	244.85	148.56	562.68	776.15	591.5	853.99	31.76	172.36	17.81	57.62	79.54	65.66	56.28	67.41	187.78
G3	Spd	Seedling							0.59162	12.4551	9.89739	1109.18	2156.26	3039.77	2240.03	7778.3	187.61	184.37	1022.06	711.13	595.8	547.89	38.17	208.75	14.55	88.4	107.9	114.36	62.23	53.92	165.43
G3	Spd	Seedling	4.43566	26.2263	70.9135	70.72	33.7	493.16	0.52183	12.447	7.13291	1394.43	2652.53	2607.22	1910.9	8651.56	272.91	173.76	1003.67	782.16	667.06	874.72	39.51	230.96	14.35	86.78	113.85	96.13	55.85	69.28	189.9
G3	Spd	Seedling	4.92677	18.0716	85.0949	126.26	34.11	519.49	0.55179	12.9789	8.50672
G2	MS	Seedling	5.42187	19.2008	81.9491		42.98	566.18	0.85864	17.2654	21.4444	992.6	1915.44	2490.24	1603.95	9134.31	306.03	146.52	791.8	577.19	485.71	252.01	23.25	148.03	13.8	52.27	70.54	54.03	39.58	51.36	109.23
G2	MS	Seedling	6.12656	30.4195	71.407	44.06	50.1	588.1	0.83176	16.7996	13.4726	969.94	1779.69	2828.41	2378.98	8710.79	423.01	147.8	857.27	548.59	484.3	241.71	27.88	152.14	14.43	57.52	79.63	75.27	44.82	46.99	86.58
G2	Spd	Seedling	5.84859	31.8584	67.6203		47.65	558.11	0.90737	13.5504	9.0928	740.07	1405.81	2555.64	1863.11	8126.45	192.83	133.27	816.31	535.93	524.12	357.41	20.99	135.23	13.96	45.15	57.55	55.88	39.83	34.13	151.88
G2	Spd	Seedling	7.09617	35.1302	63.7949	46.76	52.6	548.32	0.73104	12.4465	10.4173	820.88	1462.2	2481.78	2097.96	6825.82	243.13	154.28	1071.58	619.14	473.53	418.93	29.34	164.27	14.08	66.73	88.2	80.21	62.42	38.43	125.85
G2	Spd	Seedling	6.23347	29.0996	68.9363	43.43	43.57	465.16	0.59547	8.6701	8.66402	851.89	1567.19	2212.56	1465.32	5728.08	125.37	120.95	813.16	527.07	514.72	210.46	21.9	149.61	12.43	50.87	62.83	63.41	49.47	32.28	140.27
G2	Spd	Seedling	7.4652	36.9286	72.9454	59.43	38.69	573.8	0.65794	10.5706	10.672	1188.36	2063.56	1965.02	2431.52	6731.64	159.88	128.94	690.33	733.49	698.13	309.66	23.91	163.28	16.3	49.04	64.21	58.2	47.62	34.24	148.68
WT	MS	Bud	4.10887	5.70242	8.65565	772.56	40.02	1098.92	2.15787	73.1459	10.6012	5558.84	6253.72	7690.4	3042.08	24501.1	613.06	541.7	460.66	1127.12	1485.56	6920.76	45.3	558.73	29.46	181.94	193.67	164.19	70.16	231.73	497.17
WT	MS	Bud	4.33609	5.61262	4.36213	778.37	39.62	1013.56	2.11789	69.1195	9.96646	4856.68	5710.31	7950.09	2933.67	22169	642.96	517.56	724.18	940.79	1389.69	6150.72	55.88	589.81	40.53	209.8	218.86	218.97	106.45	235.06	357.42
WT	MS	Bud	3.79397	5.32155	6.64483	692.49	35.04	988.01	2.66794	69.9223	10.7162	5201.76	6141.01	7985.52	3027.84	22893.9	577.95	524.82	437.09	1099.79	1442.43	8573.95	37.85	543.47	26.01	165.9	187.14	153.3	70.28	199.17	370.72
WT	MS	Bud	3.53128	5.21808	4.29367	650.26	32.66	907.62	2.4564	68.6715	11.3164	5896.97	5831.53	8977.9	2606.66	25703.8	494.74	515.14	401.72	1024.71	1307.72	5511.63	33.86	516.53	34.88	166.62	190.78	160.1	58.82	186.05	444.52
WT	MS	Bud	4.32772	5.73754	7.73404	757.05	32.04	831.93	2.73287	74.1663	11.4771	5344.44	5610.18	8770.04	2614.51	25567.2	551.81	489.62	497.57	969.87	1354.84	4983.68	42.48	511.3	25.19	165.19	190.71	166.06	66.75	196.07	277.32
WT	Spd	Bud	3.9609	5.46466	8.68947	733.83	36.29	985.54	3.50052	78.5008	12.2021	5053.08	5347.71	6561.79	2717.62	19109.5	464.4	403.88	329.13	974.86	1301.43	4630.48	36.49	476.69	24.76	142.9	180.73	147.75	59.58	200.48	455.37
WT	Spd	Bud	3.67126	4.92065	5.84858	766.76	34.72	1012.92	2.83238	82.1514	11.1777	5204.49	5377.16	6407.81	2498.24	21789.9	434.66	383.81	304.13	877.09	1220.02	4175.57	29.9	477.17	25.76	137.72	177.03	145.37	56.24	210.96	432.69
WT	Spd	Bud	4.03468	5.15838	6.12023	756.53	34.21	911.49	2.54266	77.2393	12.3914	5935.06	5847.38	6826.93	2724.62	20995.5	502.93	390.39	292.21	1011.35	1352.63	4638.97	39.49	540.65	28.03	171.75	212.34	172.36	67.29	208.2	356.94
WT	Spd	Bud	3.80981	5.26415	3.68	736.82	32.94	928.72	2.82167	84.5774	13.0422	5895.05	6062.03	8124.91	2818.5	26161.1	589.31	553.97	473.73	1039.08	1435.63	5063.81	38.86	567.41	40.08	186.1	217.41	190.48	76.98	239.46	481.36
WT	Spd	Bud	3.69452	5.28922	5.11909		33.24	975.02	2.74597	80.2412	13.1179	5652.2	5818.78	6426.69	2827.87	21215.1	560.28	456.94	369.49	994.75	1408.1	5949	44	544.34	24.3	176.85	213.68	180.48	75.92	220.9	487.04
mtn1-1mtn2-5	MS	Bud	5.19293	5.46784	3.33993	772.73	43.35	1018.75	5.06933	86.1989	16.452	5355.98	5810.69	6193.01	2400.52	30712.5	1496.49	580.53	538.25	956.38	1408.29	3240.14	27.71	551.77	45.62	141.05	187.45	165.83	52.36	272.71	595.8
mtn1-1mtn2-5	MS	Bud		4.97302	4.14365		38.62	1028.09				5390.87	5248.4	5828.65	2102.7	25755.8	578.16	499	367.3	902.75	1034.69	2687.96	26.87	494.88	31.45	147.54	179.24	152.65	47.9	194.33	452.33
mtn1-1mtn2-5	MS	Bud	4.9897	5.34335	3.76223	789.54	37.15	945.52	2.85696	85.9873	14.9444	5098.52	5154.49	6023.42	2144.29	26822.7	642.48	525.63	539.03	870.9	1065.17	2750.93	27.95	499.24	44.44	148.68	184.56	163.34	51.69	216.81	541.11
mtn1-1mtn2-5	MS	Bud	4.44829	5.08008	4.01127	810.25	34.71	940.11	1.81388	77.9238	13.4861	5205.87	5250.74	6717.37	2216.72	30098.1	762.87	656.14	469.65	925.6	1082.89	3328.09	29.06	522.82	29.78	161.5	194.23	162.59	51.06	209.27	495.68
mtn1-1mtn2-5	MS	Bud	4.31154	5.41538	2.22692	731.52	39.25	1087.44	2.4208	88.1737	13.4085	5381.05	5566.49	5923.31	2303.08	27207	591.78	518.22	307.34	988.13	1160.62	3455.91	24.66	528.6	42.26	153.93	186.87	155.64	48.81	227.66	510.84
mtn1-1mtn2-5	Spd	Bud	6.77079	5.51643	5.05558	719.09	41.08	989.9	2.85106	82.5202	14.9321	4858.97	5070.57	6764.4	2177.31	25758	750.96	553.05	528.73	770.97	1094.77	3520.21	30.2	497.97	41.63	156.52	192.18	165.51	57.04	194.28	432.36
mtn1-1mtn2-5	Spd	Bud	6.56984	6.45377	4.52525	790.32	43.03	1046.28	2.95097	91.4242	14.2966	5085.69	5073.96	6125.94	2237.52	27026.8	749.58	661.83	651.53	748.36	1126.85	3427.04	47.24	519.12	42.21	175.35	199.24	185.54	57.7	204.93	507.41
mtn1-1mtn2-5	Spd	Bud	5.20285	5.05455	1.89447	767.07	34.57	871.07	2.38041	81.8692	22.1373	4523.45	4738.18	6984.99	2102.01	27043.5	652.18	631.4	471.85	661.5	989.25	3258.55	29.4	486.32	43.78	169.07	184.12	152.01	39.99	189.91	380.59
mtn1-1mtn2-5	Spd	Bud	6.09882	6.20372	4.84129	782.12	39.94	963.22	3.00498	83.4489	15.8126	5245.21	5127.62	7381.36	2230.4	28018.1	626.77	608.87	687.98	753.97	1135.78	2528.21	38.61	535.12	42.05	172.62	202.1	176.35	52.97	217.39	581.69
mtn1-1mtn2-5	Spd	Bud	5.80032	5.93237	3.25217	755.88	37.43	918.19	2.52939	83.4322	15.7265	5250.71	5028.74	7531.15	2151.25	28620.7	593.19	555.5	592.46	739.99	1113.73	2710.46	37.07	525.14	44.22	167.69	198.04	176.38	59.03	238.7	587.89
mtn1-1mtn2-1 (aaBb parent)	MS	Bud	3.85187	5.75146	1.93842	405.15	27.77	888.37	9.39545	62.6838	119.04	5379.65	7001.24	17027.9	2524.66	34761.2	543.25	838.03	1941.35	1229.37	1051.93	10133.5	34.83	605.49	10.66	138.83	166.77	163.39	59.09	756.09	473.09
mtn1-1mtn2-1 (aaBb parent)	MS	Bud	3.63359	5.69141	2.28437	398.57	30.65	1035.68	10.3311	65.1936	114.461	5645.86	7066.29	19652.1	2534.12	29864.3	498.54	765.53	1356.88	1119.25	1107.06	7957.4	24.54	640.57	15.73	174.73	182.29	150.36	69.06	630.11	411.78
mtn1-1mtn2-1 (aaBb parent)	MS	Bud	4	5.50515	4.42474	335.03	21.23	831.21	8.27154	55.7423	125.693	5384.2	6524.22	15036.2	2080.67	30123	373.86	593.6	1414.78	1198.88	919.03	6185.42	17.27	560.8	11.92	104.76	152.27	130.71	49.12	547.83	456.33
mtn1-1mtn2-1 (aaBb parent)	MS	Bud	4.17569	6.32361	2.33333	337.98	29.19	934.94	8.90479	58.6557	101.681	5255.43	6867.93	19883.1	2525.9	34853.1	802.22	932.12	2527.39	1341.36	1069.29	13168.2	34.16	618.89	13.61	174.06	177.66	190.94	68.28	571.62	430.63
mtn1-1mtn2-1 (aaBb parent)	MS	Bud	4.80452	5.60582	2.84588	365.8	30.01	1061.7	9.31702	68.1396	118.079	5774.75	6935.13	25802.3	2652.85	33479.5	538.14	901.97	1553.85	1097.33	1018.79	11605.5	23.02	623.53	17.89	234.91	178.58	147.39	61.35	535.71	398.68
mtn1-1mtn2-1 (aaBb parent)	Spd	Bud	3.53533	5.92735	2.60758	444.13	28.6	972.71	9.08331	56.2881	113.908	4929.62	6947.8	14026.3	2558.83	32758.3	711.57	693.32	1383.5	1366.36	1090.85	16929	23.06	587.71	12.53	101.77	164.05	132.49	65.8	725.49	431.83
mtn1-1mtn2-1 (aaBb parent)	Spd	Bud	4.16103	5.96176	3.45074	446.2	26.17	908.98	9.20038	58.8507	121.184	4698.41	6353.42	15683.9	2272.04	31371.1	569.62	642.95	986.02	1055.28	985.84	9528.96	22.64	575.46	14.02	111.45	164.92	122.79	70.2	685.38	459.53
mtn1-1mtn2-1 (aaBb parent)	Spd	Bud	4.10438	5.67599	4.29311	409.77	26.58	847.9	8.10103	64.0498	117.612	4661.1	6140.54	15847.2	2324.59	24886.2	513.53	546.48	750.87	935.07	980.19	6595.31	17.32	548.59	15.11	106.82	152.53	112.76	64.54	707.77	467.24
mtn1-1mtn2-1 (aaBb parent)	Spd	Bud	4.36332	6.88304	4.46574	397.38	26.73	835.24	9.48695	62.2344	108.41	5210.97	6322.4	15708.3	2098.91	29176.3	493.7	628.62	983.39	1086.53	997.96	7301.63	20.97	573.69	14.83	124.57	153.91	127.7	57.5	592.27	440.26
mtn1-1mtn2-1 (aaBb parent)	Spd	Bud	4.34334	7.09625	4.72491	364.98	26.88	815.86	7.96487	60.9481		5005.24	6213.04	17573.7	2198.15	29957	484.4	617.42	1001.22	1026.28	941.62	6657.25	22.37	556.28	15.4	127.51	149.3	115.8	72.92	596.22	422.5
mtn1-1mtn2-1 (Aabb parent)	MS	Bud	3.73995	5.35657	2.69223	361.96	25.92	1022.42	9.62542	56.8201	131.395	4339.9	7982.57	14653.8	2247.52	39610	2436.92	751.33	1130.92	1173.1	1315.19	10590.2	18.69	609.25	10.74	86.88	141.83	104.1	69.02	912.47	506.97
mtn1-1mtn2-1 (Aabb parent)	MS	Bud	3.60166	5.18838	2.00996	373.06	25.75	939.65	8.92166	51.8757	128.71	4091.9	7091.64	12891.4	1865.39	33108.6	611.94	498.07	640.72	997.5	1156.26	5810.36	22.18	554.95	12.91	82.53	138.98	93.73	54.72	874.99	410.68
mtn1-1mtn2-1 (Aabb parent)	MS	Bud	4.29425	5.32797	1.95172	368.13	24.83	949.24	8.4473	54.0384	123.491	4160.79	7112.04	15711.1	1759.41	35758.5	624.17	544.7	1082.8	972.08	997.01	4715.24	20.79	537.75	13.89	86.07	138.51	105.06	56.13	786.78	324.92
mtn1-1mtn2-1 (Aabb parent)	MS	Bud	4.65686	5.20954	2.74751	360.22	28.52	1024.28	7.11918	54.3882	116.331	4656.53	7350.36	16494.6	2196.29	31870.5	445.34	614.69	1064.51	1284.14	1114.81	8558.05	20.77	572.26	16.15	94.02	146.54	109.34	58.91	689.9	441.32
mtn1-1mtn2-1 (Aabb parent)	MS	Bud	3.71485	3.9876	3.25612	402.72	26	977.48	7.87635	59.3748	106.161	4842.81	7940.62	7877.14	2017.19	18072.3	398.48	406.41	505.29	982.93	1265.31	12085.7	21.47	485.03	9.87	77.08	125.61	96.25	54.52	565.95	400.61
mtn1-1mtn2-1 (Aabb parent)	Spd	Bud	3.90143	5.74786	4.20357	350.35	29.58	1011.15	8.26624	58.7479	126.286	4340.29	6558.23	18736.3	2673.66	47930.6	806.51	877.65	1672.97	1500.26	1188	6945.56	37.27	646.19	12.41	111.07	160.29	127.98	83.18	758.91	468.46
mtn1-1mtn2-1 (Aabb parent)	Spd	Bud	4.51174	5.37652	3.4502	393.17	28.36	989.3	7.45498	46.3186	118.61	5086.3	7432.78	23157.1	2341.55	42875.4	647.62	763.44	1300.79	1360.96	1197.4	7418.06	24.86	657.46	11.17	127.17	169.62	129.83	66.8	705.66	478.74
mtn1-1mtn2-1 (Aabb parent)	Spd	Bud	4.98234	5.73717	9.01355	463.82	29.66	954.39	9.16765	61.812	120.496	5470.43	7443.18	21953.1	2404.03	40823.4	652.22	811.7	1388.44	1163.27	1262.14	5281.4	25.01	613.87	17.31	107.87	161.96	125.56	68.34	678.14	486.63
mtn1-1mtn2-1 (Aabb parent)	Spd	Bud	4.65979	4.74639	6.43381	340.67	31.51	949.3	8.78314	64.1873	107.208	4458.33	6521.21	19212.6	2802.82	35808.7	717.1	691.61	1285.74	1378.52	1229.61	7770.92	31.03	630.07	17.22	117.35	164.95	113.34	74.07	630.65	442.63
mtn1-1mtn2-1 (Aabb parent)	Spd	Bud	3.86	5.31613	7.23355	359.12	29.51	928.23	8.3679	62.5866	119.388	4380.89	6083.44	17233.1	2427.23	34569.4	844.3	645.06	1086.25	1173.47	1161.37	5933.97	33.14	599.87	12.63	108.92	165.76	120.84	68.54	681.08	443.76
G3	MS	Bud	3.60337	6.40048	4.99423	492.63	36.75	1091.03	5.35229	84.2884	88.7675	6249.09	4710.06	11247.9	2315.69	18516.3	373.44	445.6	446.27	814.8	801.57	2878.25	38.06	530.76	12.85	189.41	194.04	217.08	57.46	358.94	467.14
G3	MS	Bud	3.41636	6.1504	6.90026	414.93	35.34	1031.95	4.59385	87.6822	84.4622	6333.53	5107.52	9760.25	2621.5	21105.2	449.71	490.74	565.56	1058.07	872.45	3409.86	43.96	621.41	11	223.64	237.52	239.22	66	397.17	477.55
G3	MS	Bud	3.11062	6.24772	4.49379	456.62	39.22	1144.26	4.28037	88.3593	89.8088	6333.26	5038.17	14559.1	2595.96	24267.9	522.22	612.5	626.48	974.12	821.59	3542.53	41.6	634.48	13	250.81	244.1	240.32	70.43	419.56	471.41
G3	MS	Bud	3.22262	5.80097	3.29952	357.34	36.8	1010.58	4.80305	86.173	86.8258	6450.12	5263.7	16463.8	2492.16	29732.2	562.07	793.74	927.88	1158.57	852.13	3496.89	48.16	707.96	12.19	328.46	283.67	273.02	69.66	348.28	422.74
G3	MS	Bud	3.60392	6.43072	2.47843	391.81	40.58	1186.83	6.07333	91.4473	89.5937	6723.92	5402.11	17390.2	2424.76	31738.3	594.52	775.85	980.91	1048.67	778.81	3581.04	43.3	679.06	13.28	289.07	279.42	292.65	75.34	373.24	450.89
G3	Spd	Bud	2.93377	5.4577	6.09311	457.54	33.49	1041.67	4.87	78.6187	76.7464	5713.89	5424.52	12983.4	2906.19	23021.3	582.26	563.26	624.4	1098.97	914.72	7290.37	36.83	605.62	15.9	209.06	227.86	213.55	69.1	423.54	408.85
G3	Spd	Bud	3.18208	5.58925	4.71039	491.13	35.74	1058.86	4.90717	83.5688	82.2393	6729.6	5645.41	15717.9	2908.83	26750.6	527.79	632.53	788.29	1105.25	890.22	6691.44	35.49	614.88	15.56	202.89	219	236.8	66.95	402.69	449.46
G3	Spd	Bud	2.80636	5.07491	3.78021	461.27	31.82	982.26	4.36512	81.992	80.9536	6386.33	5374.13	15785	2816.24	26141.7	560.75	723.9	843.2	1052.66	856.45	5417.01	38.48	684.96	14.89	287.22	280.04	227.26	75.18	377.55	412.82
G3	Spd	Bud	2.70319	5.51652	3.80232	470.77	34.81	1055.44	4.57322	81.9581	76.3573	6196.08	5518.45	15808.7	2946.2	25260.9	509.34	613.26	678.61	1135.69	902.91	6048.05	40.07	682.97	10.16	272.39	261.02	223.51	74.54	409.97	470.96
G3	Spd	Bud	3.3058	5.43043	5.6587	442.88	36.22	1076.51	3.29716	80.4208	74.0142	6045.28	4875.09	18626.6	2433.24	22706.5	400.64	557.05	464.79	875.65	770.29	3981.92	37.73	586.55	15.32	249.56	220.18	223.3	77.92	349.36	438.45
G2	MS	Bud	3.15338	5.54812	6.97293	410.43	40.65	1301.52	7.26075	80.7358	139.865	6270.35	6928.7	10523.5	3593.44	43516.2	712.267	986.553	3486.31	1535.24	1106.27	11158.2	25.6891	670.145	11.0463	172.146	223.717	326.004	65.8474	730.853	503.481
G2	MS	Bud	3.55019	5.28716	3.82101	387.78	35.79	1152.23	7.13984	73.2259	118.785	6585.42	6548.23	10028.1	3181.43	36468.9	857.322	859.655	3127.64	1545.19	1017.76	10212.5	29.4201	646.914	12.7933	180.74	216.068	314.158	63.6192	615.2	454.275
G2	MS	Bud	2.87864	6.19463	2.26421	395.68	34.87	1130.73	8.45476	68.7325	122.852	5965.01	8024.68	13250.4	4183.83	56989.4	874.73	1472.78	6653.75	1765.44	1279.57	21401	27.8234	737.536	9.80836	169.342	224.429	475	71.3777	734.684	436.132
G2	MS	Bud	3.23427	5.87061	3.35244	406.32	40.77	1264.86	7.30242	84.1734	130.194	6173.2	6897.18	12679.2	3651.68	107097		302.544	3326.54	1366.74	1032.8	11343.1	27.2989	718.4	12.4571	190.349	232.8	345.75	59.6082	807.305	494.507
G2	MS	Bud	4.12104	7.16181	1.22783	305.1	35.86	1152.23	7.45062	65.2773	124.557	6526.86	7755.24	14515	3811.65	64100.7	1110.78	1624.15	7675.96	2015.21	1173.61	20434	26.0008	719.354	10.1546	191.603	211.576	492.239	62.6236	642.327	461.226
G2	Spd	Bud	2.74444	4.73704	7.55111	363.95	33.61	1122.63	7.29361	71.1567	113.189	5623.16	6428.11	7334.79	3525.35	35689.8	994.741	889.84	3566.43	1691	1027.16	14220.6	29.21	562.859	10.8711	124.596	189.805	331.941	63.9927	517.772	404.746
G2	Spd	Bud	3.23145	5.13711	5.91195	355.38	31.99	1027.25	8.46876	80.3638	114.98	6136.1	6946.64	9129.4	3750.74	38840.9	775.824	936.564	2949.88	1628.72	1100.97	17058.4	35.5251	629.632	10.3128	157.319	211.686	294.412	65.7848	601.162	489.391
G2	Spd	Bud	3.147	5.49623	5.51353	453.76	37.84	1194.25	7.17573	73.5172	116.613	6153.87	7121.68	9896.04	4063.09	44517.5	789.338	1145.12	5076.68	1826.96	1120.61	16868.8	26.151	626.037	7.94178	141.171	194.794	386.989	61.4231	660.952	443.67
G2	Spd	Bud	3.1722	5.38508	3.71864	398.53	35.03	1133.87	7.8852	69.4105	113.781	5865.35	7241.87	10267.3	3850.89	46635	728.262	1123.62	5771.67	1859.29	985.866	17913.1	29.8159	616.588	10.3833	142.778	195.96	446.199	67.9597	574.311	414.634
G2	Spd	Bud	3.87711	6.36064	7.49558	354.96	36.47	1133.04	6.0883	82.4296	106.65	6616.88	6819.49	11306	3635.91	44285.6	841.283	1071.13	4301.16	1848.73	1191.56	16308.7	39.7663	668.573	15.2258	193.346	243.09	437.472	77.3119	525.466	410.224
